# Enhanced *in vivo* gene knockout with undetectable off-targets using multiplexed Cas12a sgRNAs

**DOI:** 10.1101/2024.11.26.625385

**Authors:** Fillip Port, Martha A. Buhmann, Jun Zhou, Mona Stricker, Alexander Vaughan-Brown, Ann-Christin Michalsen, Eva Roßmanith, Amélie Pöltl, Lena Großkurth, Julia Huber, Laura B. Menendez Kury, Bea Weberbauer, Maria Hübl, Florian Heigwer, Michael Boutros

## Abstract

CRISPR nuclease-mediated gene knock-out is limited by suboptimal sgRNAs, inaccessible target sites, and silent mutations. Here, we present a Cas12a-based system that targets each gene with four sgRNAs to overcome these limitations, using *Drosophila* as a tractable *in vivo* model. We show that multiplexed sgRNAs act synergistically to create deletions between target sites, substantially increasing the fraction of loss-of-function mutations. To systematically assess off-target effects, we developed a novel screening assay that visualizes CRISPR-induced chromosomal alterations in living animals. This enabled comprehensive screening of more than 2000 sgRNAs clustered in 525 quadruple arrays across 21 megabases of genomic DNA, revealing remarkably high on-target activity (100%, 82/82) and undetectable off-target cutting (0%, 0/443). Quantitative side-by-side comparisons with a current Cas9-based system targeting over 100 genes demonstrates that multiplexed Cas12a-mediated gene targeting achieves superior performance and reveals phenotypes missed by established methods. This highly efficient and specific system provides a framework for reliable functional genomics studies across diverse organisms.
