## SupplementaryTable2 for "Enhanced *in vivo* gene knockout with undetectable off-targets using multiplexed Cas12a sgRNAs"

### Sheet: Sheet1
Stock_Name	Genotype	Used in	Internal_Transgene_IDs_Source	Comment
STAR reporter (same genotype for 1x - 6x STAR)	w[*]; P{y[+t7.7] w[+mC]=STAR(1-6)}attP40	Fig.1b,c
HD12aCFD sgRNA lines	P{ry[+t7.2]=hsFLP}12, y[1] w[*]; P{y[+t7.7] w[+mC]=HD12aCFD}attP40 / CyO-GFP	Fig. 1,2,3	See Supplementary Table 1 for IDs and sgRNA sequences
HD_CFD sgRNA lines	P{ry[+t7.2]=hsFLP}12, y[1] w[*]; P{y[+t7.7] w[+mC]=HD_CFD}attP40 / CyO-GFP	Fig.1,3	See Port et al., Elife, 2020 for details
act-Cas12a+(25C) act-mScarlet(22C)	P{ry[+t7.2]=hsFLP}12, y[1] w[*]; P{y[+t7.7] w[+mC]=Act5c-Cas12a+}attP40, P{y[+t7.7] w[+mC]=Act5c-mScarlet}JK22C	Fig. 2b	pFP1103 (Port et al. 2020), pFP1098 (this study)
act-Cas12a+(25C) GMR11F02>GFP(22C) act-mScarlet(99F)	w[*]; P{y[+t7.7] w[+mC]=Act5c-Cas12a+}attP40, P{y[+t7.7] w[+mC]=GMR11F02-Gal4 UAS-GFP}JK22C; PBac{y[+]=Act5c-mScarlet}VK00020	Fig. 2d	pFP1103 (Port et al. 2020), pFP1185 (this study), pFP1098 (this study)
act-Cas12a+(25C) GMR11F02>GFP(22C)	P{ry[+t7.2]=hsFLP}12, y[1] w[*]; P{y[+t7.7] w[+mC]=Act5c-Cas12a+}attP40, P{y[+t7.7] w[+mC]=GMR11F02-Gal4 UAS-GFP}JK22C	Fig. 2e-g	pFP1103 (Port et al. 2020), pFP1185 (this study)
act-Cas12a+ (25C)	P{ry[+t7.2]=hsFLP}12, y[1] w[*]; P{y[+t7.7] w[+mC]=Act5c-Cas12a+}attP40	Fig. 3a, b	described in Port et al. PNAS, 2020
act-Cas9 (2A)	y[1] M{w[+mC]=Act5C-Cas9.P}ZH-2A w[*]	Fig. 3a, b	described in Port et al. PNAS, 2014
UAS-Cas12a+ (25C)	P{ry[+t7.2]=hsFLP}12, y[1] w[*]; P{y[+t7.7] w[+mC]=UAST-uMCas12a+2xnls}attP40 / CyO-GFP	-	pFP1131 (this study)
UAS-Cas12a+ (65B)	P{ry[+t7.2]=hsFLP}12, y[1] w[*]; PBac{y[+]-attP-3B = UAST-uMCas12a+2xnls}VK00033	-	pFP1131 (this study)
UAS-Cas12a+ (22C)	P{ry[+t7.2]=hsFLP}12, y[1] w[*]; P{y[+t7.7]=UAST-uMCas12a+2xnls}JK22C	-	pFP1131 (this study)
pdm2-Gal4 UAS-Cas12a+	w[*]; P{y[+t7.7] w[+mC]=UAST-uMCas12a+2xnls}attP40; P{y[+t7.7] w[+mC]=GMR11F07-GAL4}attP2	Fig. 3e-i
esg-Gal4 UAS-GFP tub-Gal80ts UAS-Cas12a+ (65B)	w[*]; esg-Gal4 UAS-GFP tub-Gal80ts; PBac{y[+]-attP-3B = UAST-uMCas12a+2xnls}VK00033	Fig.3c,d
Cas12a-GRACE	w[*]; P{y[+t7.7] w[+mC]=GRACE}attP40; PBac{y[+]-attP-3B = pCFD8-sgRNA-GRACE}VK00033	Suppl. Fig. 5	pFP1128 (GRACE, this study), pFP1129 (sgRNA-GRACE, this study)
pdm2-Gal4 UAS-Cas9	w[*]; P{y[+t7.7] w[+mC]=UAST-uMCas9}attP40; P{y[+t7.7] w[+mC]=GMR11F07-GAL4}attP2	Fig. 3e-i	pFP974 (Port et al., Elife, 2020)
esg-Gal4 UAS-GFP tub-Gal80ts UAS-Cas9 (65B)	w[*]; esg-Gal4 UAS-GFP tub-Gal80ts; PBac{y[+]-attP-3B = UAST-uMCas9}VK00033	Fig.3c,d	pFP974 (Port et al., Elife, 2020)
pdm2-Gal4 UAS-FRT-GFP-FRT-Cas12a+	w[*]; P{y[+t7.7] w[+mC]=UAST-FRT-GFP-FRT-uMCas12a+2xnls}attP40; P{y[+t7.7] w[+mC]=GMR11F07-GAL4}attP2	Suppl. Fig. 5	pFP1127 (this study)
